# Selective Control of Parasitic Nematodes Using Bioactivated Nematicides

**DOI:** 10.1101/2022.03.11.483960

**Authors:** Andrew R. Burns, Rachel J. Ross, Megan Kitner, Jonathan R. Volpatti, Aditya S. Vaidya, Emily Puumala, Bruna M. Palmeira, Elizabeth M. Redman, Jamie Snider, Sagar Marwah, Sai W. Chung, Margaret H. MacDonald, Jens Tiefenbach, Chun Hu, Qi Xiao, Constance A. M. Finney, Henry M. Krause, Sonya A. MacParland, Igor Stagljar, John S. Gilleard, Leah E. Cowen, Susan L. F. Meyer, Sean R. Cutler, James J. Dowling, Mark Lautens, Inga Zasada, Peter J. Roy

## Abstract

Parasitic nematodes are a major threat to global food security, particularly as the world amasses 10 billion people amidst limited arable land. Most traditional nematicides have been banned due to poor nematode-selectivity, leaving farmers with inadequate controls. Here, we use the model nematode *Caenorhabditis elegans* to identify a family of selective imidazothiazole nematicides, called selectivins, that undergo cytochrome p450-dependent bioactivation exclusively in nematodes. At low parts-per-million concentrations, selectivins perform comparably well with commercial nematicides to control root infection by *Meloidogyne incognita* – the world’s most destructive plant-parasitic nematode. Tests against a wide range of phylogenetically diverse non-target systems demonstrate that selectivins are more nematode-selective than nearly all marketed nematicides. Thus, selectivins are first-in-class bioactivated nematode controls that provide efficacy as well as much-needed nematode selectivity.
