## Supplementary material for "Selective Control of Parasitic Nematodes Using Bioactivated Nematicides": Supplmental Table 1

### Sheet: Species CYP Comparisons
	Supplementary Table 1. Comparison of cytochrome p450 (CYP) families between nematode and non-nematode species
			Vertebratesb,c				Insectd		Plante		Fungusf		Nematodesg,h				Nematodesi,j
													(Clade V)				(Clade IV)
	Clana	Family	Human	Mouse	Zebrafish		Fruit Fly		A.		C.		C.	C.	H.		M.	G.
									thaliana		albicans		elegans	briggsae	contortus		incognita	pallida
	2	CYP1	3	3	5		0		0		0		0	0	0		0	0
		CYP2	16	50	48		0		0		0		0	0	0		0	2
		CYP14	0	0	0		0		0		0		5	5	0		0	0
		CYP17	1	1	2		0		0		0		0	0	0		0	0
		CYP18	0	0	0		1		0		0		0	0	0		0	0
		CYP21	1	1	1		0		0		0		0	0	0		0	0
		CYP22	0	0	0		0		0		0		1	2	1		1	0
		CYP23	0	0	0		0		0		0		1	1	2		1	1
		CYP33k	0	0	0		0		0		0		18	14	3		11	19
		CYP34k	0	0	0		0		0		0		10	8	0		0	0
		CYP35k	0	0	0		0		0		0		10	8	4		0	0
		CYP36k	0	0	0		0		0		0		1	1	2		0	0
		CYP303	0	0	0		1		0		0		0	0	0		0	0
		CYP304	0	0	0		1		0		0		0	0	0		0	0
		CYP305	0	0	0		1		0		0		0	0	0		0	0
		CYP306	0	0	0		1		0		0		0	0	0		0	0
		CYP307	0	0	0		2		0		0		0	0	0		0	0
	3	CYP3	4	8	5		0		0		0		0	0	0		0	0
		CYP5	1	1	1		0		0		0		0	0	0		0	0
		CYP6	0	0	0		22		0		0		0	0	0		0	0
		CYP9	0	0	0		5		0		0		0	0	0		0	0
		CYP13k	0	0	0		0		0		0		13	10	2		6	3
		CYP25	0	0	0		0		0		0		6	2	0		1	0
		CYP28	0	0	0		4		0		0		0	0	0		0	0
		CYP43	0	0	0		0		0		0		1	1	1		0	0
		CYP308	0	0	0		1		0		0		0	0	0		0	0
		CYP309	0	0	0		2		0		0		0	0	0		0	0
		CYP310	0	0	0		1		0		0		0	0	0		0	0
		CYP317	0	0	0		1		0		0		0	0	0		0	0
	4	CYP4	12	20	4		22		0		0		0	0	0		0	0
		CYP29	0	0	0		0		0		0		3	7	0		0	5
		CYP31	0	0	0		0		0		0		2	1	1		2	2
		CYP32	0	0	0		0		0		0		2	2	0		3	1
		CYP37	0	0	0		0		0		0		2	2	2		0	0
		CYP42	0	0	0		0		0		0		1	1	1		2	1
		CYP311	0	0	0		1		0		0		0	0	0		0	0
		CYP312	0	0	0		1		0		0		0	0	0		0	0
		CYP313	0	0	0		6		0		0		0	0	0		0	0
		CYP316	0	0	0		1		0		0		0	0	0		0	0
	a. Mitochondrial CYPs are not included in the table. The nematode genomes encode CYP genes that are exclusively from clans 2, 3, and 4. CYP clans found only in non-nematode species were omitted for clarity.
	b. Human and mouse values were obtained from ref. 35.
	c. Zebrafish values were obtained from ref. 37.
	d. Fruit fly values were obtained from ref. 38.
	e. Plant genomes, including the A. thaliana genome, do not contain CYP families in clans 2, 3 or 4 (ref. 36)
	f. Fungal genomes do not contain CYP families in clans 2, 3, or 4 (ref. 39).
	g. C. elegans and C. briggsae values were obtained from ref. 27.
	h. H. contortus values were obtained from ref. 40.
	i. M. incognita values were obtained from ref. 7 and ref. 27.
	j. G. pallida values were obtained from ref. 41.
	k. CYP13, CYP33, CYP34, CYP35, and CYP36 family members are required for xenobiotic metabolism in C. elegans (ref. 28).
	CYP family members that are found in all nematode species but absent from all non-nematode species are highlighted in green.
